# The tumor suppressor CYLD acts as a deubiquitinase for mTOR to constrain its activity

**DOI:** 10.1101/2025.09.01.673523

**Authors:** Stephanie A. Fernandes, Jiyoung Pan, Diana S. Terziyska, Seda Koyuncu, Xiaolei Ding, István Balázs Németh, Sabine Wilhelm, Julian Nüchel, Suzan Al-Gburi, Christos Gonidas, Manolis Pasparakis, George Mosialos, Márta Széll, Aurelio A. Teleman, Sabine A. Eming, David Vilchez, Constantinos Demetriades

## Abstract

Proper control of mTOR (mechanistic/mammalian target of rapamycin) signaling is relevant for health, disease and ageing. Information from intra- and extra-cellular signaling cues is transmitted to mTOR through an intricate signaling network that impinges on the Rag and Rheb GTPases to regulate its localization and activity. Interestingly, although mTOR is a heavily ubiquitinated protein, the role of this post-translational modification (PTM) in regulating its activation status remains poorly understood. Here, through an unbiased RNAi screen, we identified the tumor suppressor CYLD deubiquitinase (DUB) as a direct negative regulator of both mTORC1 and mTORC2 activities. Mechanistically, CYLD interacts with mTOR and removes non-degradative, K63-linked ubiquitin (Ub) chains from multiple of its residues. Consequently, CYLD loss-of-function cells are characterized by mTORC1/2 hyperactivation, elevated rates of protein synthesis, increased cell size, and resistance to serum-starvation-induced activation of cell death pathways. Moreover, silencing of *cyld-1*, the *C. elegans* CYLD ortholog, fully reverses the extended lifespan of low- TORC1-activity mutant worms. Finally, we find that inactivation of CYLD is associated with hyperactivation of mTORC1 also in skin biopsies from *CYLD* cutaneous syndrome (CCS) patients. In sum, our findings highlight CYLD as a sentinel of mTOR hyperactivation via direct control of its ubiquitination, and suggest that dysregulated mTOR activity may contribute to the development and progression of CCS tumors.
