## Supplementary material for "The tumor suppressor CYLD acts as a deubiquitinase for mTOR to constrain its activity": Table S1

### Sheet: Table S1
Table S1. RNAi screen for DUB genes as putative mTORC1 regulators.
Control genes shown in blue.
Gene	pS6K	Total protein (BCA)	pS6K/BCA ratio	mTORC1 activity score Log2(pS6K/BCA)
USP42	2.13926	0.970402	2.20451	1.14046
OTUD1	2.39349	1.12036	2.13635	1.09515
USP2	1.90199	0.95354	1.99466	0.996144
OTUD4	1.80351	0.916773	1.96723	0.976167
CYLD	2.13968	1.09261	1.95832	0.969618
EIF3S3	1.87077	0.970638	1.92736	0.946628
UCHL5	1.89898	0.989692	1.91876	0.940176
USP21	1.66593	0.891876	1.86789	0.901412
USP8	1.74974	0.941494	1.85847	0.894116
USP25	1.56144	0.840241	1.85832	0.894002
TSC2	1.80457	0.975139	1.85058	0.887976
USP9Y	1.69545	0.955854	1.77376	0.826808
USP12	1.87813	1.10424	1.70083	0.766238
MYSM1	1.98705	1.17265	1.69449	0.760855
USP7	1.60643	0.949957	1.69105	0.757922
PARP11	1.56224	0.930176	1.67951	0.748037
SENP5	1.591	0.963925	1.65055	0.722944
USP16	1.43896	0.896276	1.60549	0.683014
USP46	1.48561	0.957893	1.55091	0.633116
ATXN3L	1.45013	0.936695	1.54813	0.630528
HSHIN6	1.06959	0.707129	1.51259	0.597019
USP52	1.54573	1.02802	1.5036	0.58842
CXORF53	1.53868	1.03477	1.48698	0.572389
USP47	1.24658	0.860557	1.44858	0.534635
PSMD14	1.22875	0.868211	1.41526	0.501069
ZA20D1	1.30494	0.939478	1.38901	0.474053
USP34	1.13329	0.821637	1.3793	0.463941
UCHL3	1.1709	0.851845	1.37455	0.458961
USP30	1.67452	1.22497	1.36699	0.451005
LOC392197	1.54466	1.14121	1.35353	0.436727
PNAS-4	1.69157	1.25375	1.34921	0.432116
BAP1	2.07459	1.5527	1.33612	0.418048
USP28	0.997438	0.76157	1.30971	0.38925
PSMD7	1.32793	1.02042	1.30135	0.380004
USP13	1.11635	0.86268	1.29405	0.371889
USP22	0.995548	0.77214	1.28933	0.366627
USP9X	1.22337	0.98664	1.23994	0.310267
USP5	1.24067	1.01047	1.22782	0.296095
D15WSU75E	1.12501	0.91965	1.2233	0.290781
USP19	1.28269	1.07942	1.18831	0.248913
USP27X	1.16379	1.0001	1.16367	0.218686
LOC254897	1.15811	0.995469	1.16339	0.218329
USP35	1.63729	1.42539	1.14866	0.199953
USP10	1.01545	0.900219	1.12801	0.173774
SENP1	1.40463	1.26322	1.11195	0.153086
OTUB1	1.21005	1.09307	1.10702	0.146682
USP24	0.868772	0.789702	1.10013	0.137669
USP43	0.820674	0.749129	1.0955	0.131595
USP14	0.797337	0.746225	1.06849	0.095579
LOC339799	1.02076	0.978835	1.04283	0.0605075
USP32	0.833102	0.817397	1.01921	0.0274574
USP31	1.26884	1.25513	1.01093	0.0156781
USP49	1.05847	1.06698	0.992027	-0.0115488
KIAA0063	1.27974	1.29054	0.991634	-0.0121208
USP44	0.969326	0.990692	0.978434	-0.0314543
OTUD5	1.61047	1.66177	0.969127	-0.0452416
USP6NL	1.01693	1.08254	0.939388	-0.0902067
AMSH-LP	1.26167	1.34656	0.936964	-0.0939352
USP36	1.26978	1.36652	0.92921	-0.105924
USP45	1.07704	1.16696	0.922941	-0.11569
SENP8	0.870865	0.953347	0.913482	-0.130551
USP51	0.770066	0.858695	0.896787	-0.157163
SBBI54	1.12586	1.26892	0.887256	-0.172578
USP39	0.657743	0.752862	0.873657	-0.194861
USP50	1.03681	1.21859	0.850833	-0.233052
USP18	0.747728	0.883667	0.846165	-0.24099
SENP7	0.705555	0.858288	0.822049	-0.282704
USP26	0.477313	0.587837	0.811981	-0.300482
USP38	1.2108	1.52669	0.793087	-0.334449
USP53	0.873047	1.14741	0.760884	-0.394252
LOC90268	0.701282	0.942516	0.744053	-0.426522
ZRANB1	0.579231	0.780479	0.742148	-0.430221
USP48	0.641498	0.865802	0.74093	-0.432592
OTUD6B	0.703073	0.981322	0.716455	-0.481052
OTUB2	0.630202	0.897051	0.702527	-0.509375
PRPF8	0.603442	0.861167	0.700726	-0.513078
USP54	0.272651	0.408339	0.667707	-0.582712
STAMBP	0.753533	1.12973	0.667002	-0.584236
USP20	0.476206	0.715925	0.665163	-0.588221
USP3	0.811941	1.23035	0.659927	-0.599621
USP4	0.724493	1.11611	0.649123	-0.623436
FLJ14981	0.674736	1.05389	0.640234	-0.64333
VCPIP1	0.547024	0.860169	0.635949	-0.653017
COPS5	0.781361	1.25525	0.622476	-0.683911
UCHL1	0.70501	1.19896	0.58802	-0.766063
OTUD7	0.657012	1.12564	0.583677	-0.776757
MJD	0.447368	0.780212	0.573393	-0.802403
C13ORF22	0.877529	1.55846	0.563076	-0.828598
Raptor	0.471038	0.870201	0.541298	-0.885504
COPS6	0.562242	1.0528	0.534047	-0.904962
USP40	0.500767	0.958939	0.522209	-0.937301
USP33	0.617637	1.1892	0.519373	-0.945157
SENP6	0.480864	0.93229	0.515788	-0.95515
SENP3	0.464992	0.909564	0.511226	-0.967968
USP15	0.22349	0.451334	0.495177	-1.01399
USP11	0.454967	0.950307	0.478757	-1.06263
USP29	0.589152	1.29598	0.4546	-1.13733
USP41	0.54648	1.44811	0.377376	-1.40593
USP1	0.331573	0.887262	0.373703	-1.42003
USP37	0.481474	1.38985	0.34642	-1.5294
SENP2	0.181036	0.60763	0.297938	-1.74691
AKT1	0.251423	1.53864	0.163406	-2.61347
RPS6KB1	0.113224	1.06113	0.106701	-3.22836
