## Supplementary material for "The tumor suppressor CYLD acts as a deubiquitinase for mTOR to constrain its activity": Table S2

### Sheet: Table S2
Table S2. List of primary antibodies used in this study.
Antibody	Dilution	Supplier	Catalog Number
Rabbit monoclonal anti-phospho-p70 S6 Kinase (Thr389) (D5U1O)	1:1.000 (WB)	Cell Signaling Technology	97596
Rabbit polyclonal anti-S6 Kinase	1:1.000 (WB)	Cell Signaling Technology	9202
Rabbit monoclonal anti-phospho-S6 ribosomal protein (Ser240/244) (D68F8)	1:1.000 (WB); 1:500 (IHC)	Cell Signaling Technology	5364
Rabbit monoclonal anti-phospho-4E-BP1 (Ser65) (D9G1Q)	1:1.000 (WB)	Cell Signaling Technology	13443
Rabbit polyclonal anti-phospho-4E-BP1 (Thr37/46)	1:100 (IHC)	Cell Signaling Technology	2855
Rabbit polyclonal anti-4E-BP1	1:1.000 (WB)	Cell Signaling Technology	9452
Rabbit polyclonal anti-phospho-Akt (Ser473)	1:1.000 (WB)	Cell Signaling Technology	9271
Rabbit polyclonal anti-Akt	1:1.000 (WB)	Cell Signaling Technology	9272
Rabbit monoclonal anti-phospho-NDRG1 (Thr346) (D98G11)	1:1.000 (WB)	Cell Signaling Technology	5482
Rabbit monoclonal anti-CYLD (D1A10)	1:1.000 (WB)	Cell Signaling Technology	8462
Rabbit monoclonal anti-mTOR (7C10)	1:1.000-2.000 (WB)	Cell Signaling Technology	2983
Rat monoclonal anti-HA (3F10)	1:1.000 (WB)	Roche	11867423001
Rabbit polyclonal anti-FLAG	1:3.000 (WB)	Cell Signaling Technology	2368
Rabbit polyclonal anti-FLAG	1:6.000 (WB)	ProteinTech	20543-1-AP
Rabbit polyclonal anti-myc tag	1:3.000 (WB)	ProteinTech	16286-1-AP
Mouse monoclonal anti-Ubiquitin (P4D1)	1:500 (WB)	Santa Cruz Biotechnology	sc-8017
Mouse monoclonal anti-SBP-tag (clone 20)	1:1.000 (WB)	Merck	MAB10764
Mouse monoclonal anti-Puromycin (4G11)	1:1.000 (WB)	Merck	MABE342
Rabbit polyclonal anti-PARP1	1:1.000 (WB)	Cell Signaling Technology	9542
Rabbit monoclonal anti-RAPTOR (24C12)	1:1.000 (WB)	Cell Signaling Technology	2280
Rabbit monoclonal anti-RICTOR (D16H9)	1:1.000 (WB)	Cell Signaling Technology	9476			=
Rabbit monoclonal anti-RagA (D8B5)	1:1.000 (WB)	Cell Signaling Technology	4357
Rabbit monoclonal anti-RagC (D31G9)	1:1.000 (WB)	Cell Signaling Technology	5466; discontinued
Rabbit polyclonal anti-RagD	1:1.000 (WB)	Cell Signaling Technology	4470
Rabbit monoclonal anti-TSC1 (D43E2)	1:1.000 (WB)	Cell Signaling Technology	6935
Rabbit monoclonal anti-TSC2 (D93F12)	1:1.000 (WB)	Cell Signaling Technology	4308
Mouse monoclonal anti-RHEB (B-12)	1:500 (WB)	Santa Cruz Biotechnology	sc-271509
HRP-conjugated anti-Streptavidin	1:10.000 (WB)	ProteinTech	SA00001-0
Rabbit monoclonal anti-GAPDH (14C10)	1:3.000 (WB)	Cell Signaling Technology	2118
Mouse monoclonal anti-α-Tubulin (DM1A)	1:3.000 (WB)	Sigma-Aldrich	T9026
