## Supplementary material for "The tumor suppressor CYLD acts as a deubiquitinase for mTOR to constrain its activity": Table S3

### Sheet: Table S3
Table S3. List of DNA oligonucleotides and donor templates used in this study.
Name	Sequence
PCR oligos for generating the plasmid pRK5-HA-Ub-K48R
Ub_for_EcoRI	5' GAAgaattcCCGAACCGACAGTCGGTCTCTTCAC 3'
Ub_rev_Acc65I	5' GCCggtaccTAACCAAGTTCCTCTTTCAGAGGTT 3'
Ub_for_K48R	5' TGCTGGGAGACAGCTGGAAGATGGACGC 3'
Ub_rev_K48R	5' GCGTCCATCTTCCAGCTGTCTCCCAGCA 3'
PCR oligos for generating the plasmid pRK5-HA-Ub-K63R
Ub_for_EcoRI	5' GAAgaattcCCGAACCGACAGTCGGTCTCTTCAC 3'
Ub_rev_Acc65I	5' GCCggtaccTAACCAAGTTCCTCTTTCAGAGGTT 3'
Ub_for_K63R	5' CATCCAGAGAGAGTCCACCCTGCACC 3'
Ub_rev_K63R	5' GGTGCAGGGTGGACTCTCTCTGGATG 3'
PCR oligos for generating the plasmid pcDNA3-His6-mTOR
His6_for_HindIII	5' GCCaagcttATGCATCATCATCATCATCATCTTGGAACCGGACCTGCCGCCGCCA 3'
His6_rev_NheI	5' CCTTCCACTCCTATGAGgctagcTATGGCCAAGATGCCACC 3'
PCR oligos for generating the plasmid pcDNA3-HA-mTOR
HA_for_HindIII	5' GAAaagcttATGTACCCCTACGACGTGCCCGACTACGCCCTTGGAACCGGACCTGCCGCCGCCA 3'
HA_rev_NheI	5' CCTTCCACTCCTATGAGgctagcTATGGCCAAGATGCCACC 3'
PCR oligos for generating the plasmid pITR-TTP-FLAG-APEX2-mTOR
FLAG_APEX2_for_SfiI	5' TATAggcctctgaggccGCCACCATGGACTACAAAGACGATGACGACAAGAAGTCTTACCCAACTGTGAG 3'
FLAG_APEX2_rev_NheI	5' ATATgctagcGCCTCCGCCTCCCCCGGCATCAGCAAACCCAAGCTC 3'
mTOR_for_NotI	5' TATAgcggccgcATGCTTGGAACCGGACCTGCC 3'
mTOR_rev_SalI	5' ATATgtcgacTTACCAGAAAGGGCACCAGC 3'
PCR oligos for generating the plasmid pITR-TTP-FLAG-mTOR
FLAG_for_SfiI/NotI	5' aggccGCCACCATGGACTACAAAGACGATGACGACAAGgc 3'
FLAG_rev_SfiI/NotI	5' ggccgcCTTGTCGTCATCGTCTTTGTAGTCCATGGTGGCggcctcag 3'
FLAG_mTOR_noATG_for_NotI	5' GACGATGACGACAAGgcggccgcACTTGGAACCGGACCT 3'
FLAG_mTOR_rev_NheI	5' CCTTCCACTCCTATGAGgctagcTATGGCCAAGATGCCACC 3'
PCR oligos for generating the plasmid pcDNA3-HA-Luciferase
HA_for_Luc_EcoRI	5' GCGgaattcATGGAAGACGCCAAAAACATAAAGAAAGGC 3'
HA_rev_Luc_NotI	5' GAAgcggccgcTTACACGGCGATCTTTCCGCCCTTCTTG 3'
PCR oligos for generating the plasmid pcDNA4/TO/SBP-Luciferase
Luc_for_BamHI	5' TATAggatccGAAGACGCCAAAAACATAAAG 3'
Luc_rev_AgeI	5' ATATaccggtTTACACGGCGATCTTTCCGCCC 3'
PCR oligos for generating the plasmid pCMV-myc-CYLD-C601S
CYLD_C601S_for_EcoRI	5' CTTATGGCCATGGAGGCCCgaattcTGAGTTCAGGCTTATGGAG 3'
CYLD_C601S_rev_NotI	5' TATCATGTCTGGATCCCCgcggccgcTTATTTGTACAAACTCATTGTTG 3'
PCR oligos for generating the plasmid pcDNA3-myc-CYLD-C601S
myc_CYLD_C601S_for_BamHI	5' CAAGCTTGGTACCGAGCTCggatccATGGAGCAGAAGCTGATC 3'
myc_CYLD_C601S_rev_XbaI	5' ACACTATAGAATAGGGCCCtctagaTTATTTGTACAAACTCATTGTTGG 3'
GeneArt string for generating the plasmid pcDNA4/TO/SBP-mTOR-T631G
mTOR_T631G_EcoRV/KasI	5' TATAgatatcAAGGAGCTGCTGGAGCCCATGCTGGCAGTGGGACTAAGCCCTGCCCTCACTGCAGTGCTCTACGACCTGAGCCGTCAGATTCCACAGCTAAAGAAGGACATTCAAGATGGGCTACTGAAAATGCTGTCCCTGGTCCTTATGCACAAACCCCTTCGCCACCCAGGCATGCCCAAGGGCCTGGCCCATCAGCTGGCCTCTCCTGGCCTCACGACCCTCCCTGAGGCCAGCGATGTGGGCAGCATCACTCTTGCCCTCCGAACGCTTGGCAGCTTTGAATTTGAAGGCCACTCTCTGACCCAATTTGTTCGCCACTGTGCGGATCATTTCCTGAACAGTGAGCACAAGGAGATCCGCATGGAGGCTGCCCGCACCTGCTCCCGCCTGCT…
GeneArt string for generating the plasmid pcDNA4/TO/SBP-mTOR-3xKR
mTOR_3xKR_EcoRV/KasI	5' TATAgatatcAAGGAGCTGCTGGAGCCCATGCTGGCAGTGGGACTAAGCCCTGCCCTCACTGCAGTGCTCTACGACCTGAGCCGTCAGATTCCACAGCTAAAGAAGGACATTCAAGATGGGCTACTGAAAATGCTGTCCCTGGTCCTTATGCACAAACCCCTTCGCCACCCAGGCATGCCCAAGGGCCTGGCCCATCAGCTGGCCTCTCCTGGCCTCACGACCCTCCCTGAGGCCAGCGATGTGGGCAGCATCACTCTTGCCCTCCGAACGCTTGGCAGCTTTGAATTTGAAGGCCACTCTCTGACCCAATTTGTTCGCCACTGTGCGGATCATTTCCTGAACAGTGAGCACAAGGAGATCCGCATGGAGGCTGCCCGCACCTGCTCCCGCCTGCT…
PCR oligos for generating the plasmid pcDNA3-FLAG-mTOR-T631G and pcDNA3-FLAG-mTOR-3xKR
Fragment 1_for_HindIII	5' ATACGACTCACTATAGGGAGACCCaagcttATGGATTATAAAGATGATGATGATATGCTTGGAACC 3'
Fragment 1_rev	5' TCGTGAGGCCAGGAGAGGCCAGCTGATGGGC 3'
Fragment 2_for	5' CAGCTGGCCTCTCCTGGCCTCACGACCCTC 3'
Fragment 2_rev	5' TGATGAGTCCTTCAGCAGCTCCAGGCTCAG 3'
Fragment 3_for	5' CCTGGAGCTGCTGAAGGACTCATCATCGCCC 3'
Fragment 3_rev_XbaI	5' AGGTGACACTATAGAATAGGGCCCtctagaTTACCAGAAAGGGCACCAG 3'
PCR oligos for generating the plasmid pcDNA3-FLAG-mTOR-K2066R
Fragment 1_for_HindIII	5' ATACGACTCACTATAGGGAGACCCaagcttATGGATTATAAAGATGATGATGATATGCTTGGAACC 3'
Fragment 1_rev	5' TCATGCTACTGAGTCGGCCCACAGTGCAGATG 3'
Fragment 2_for	5' ACTGTGGGCCGACTCAGTAGCATGAACCCTGCC 3'
Fragment 2_rev	5' TAAAGGATGTTTCCCTCAGAGTCTGGGGGCC 3'
Fragment 3_for	5' CAGACTCTGAGGGAAACATCCTTTAATCAGGCC 3'
Fragment 3_rev_XbaI	5' AGGTGACACTATAGAATAGGGCCCtctagaTTACCAGAAAGGGCACCAG 3'
